# Single-cell landscape reveals NAMPT mediated macrophage polarization that regulate smooth muscle cell phenotypic switch in pulmonary arterial hypertension

**DOI:** 10.1101/2023.07.04.547668

**Authors:** Zuoshi Wen, Liujun Jiang, Fangcong Yu, Xiaodong Xu, Mengjia Chen, Jianing Xue, Pengwei Zhu, Zhangquan Ying, Zhoubin Li, Ting Chen

## Abstract

**Rationale:** Pulmonary arterial hypertension (PAH) is a progressive and lethal disease that leads to elevated pulmonary vascular resistance and right ventricular failure. The phenotypic switching of pulmonary arterial smooth muscle cells (SMCs) plays a crucial role in the pathological progression of PAH. However, the underlying mechanism of SMC phenotypic modulation remains unclear.

**Objectives:** We aim to provide a comprehensive understanding of SMC phenotypes and regulatory networks by analyzing hypertensive and non-diseased pulmonary arteries.

**Methods:** We performed single-cell RNA sequencing (scRNA-seq) on pulmonary arteries obtained from patients with PAH and healthy donors. This was followed by bioinformatics analyses, mouse models, and in vitro studies to construct a normal pulmonary artery atlas, characterize SMC phenotypes, investigate intercellular communication, and explore the molecular mechanisms underlying SMC phenotypic switching.

**Measurements and Main Results:** Our scRNA-seq analysis identified specific activation of vascular cells, including myofibrocytes, macrophage M2 polarization, endothelial-mesenchymal transition, and chondroid-like SMCs in healthy pulmonary arteries. In PAH pathology, there was an enhanced phenotypic switch of SMCs from contractile to fibroblast-like. Intercellular communication revealed increased M1 macrophage-SMC crosstalk in PAH, which was facilitated by NAMPT. Using a cellular co-culture system, we found that NAMPT-mediated M1 macrophage polarization induced fibroblast-like phenotypic switching in SMCs via the CCR2/CCR5 axis.

**Conclusions:** Our findings provide a comprehensive cell atlas of healthy human pulmonary arteries and demonstrate that NAMPT-driven M1 macrophage polarization plays a critical role in the fibroblast-like phenotypic switching of SMCs through CCR2/CCR5 cellular crosstalk in PAH.
