## Supplementary Table E3 for "Single-cell landscape reveals NAMPT mediated macrophage polarization that regulate smooth muscle cell phenotypic switch in pulmonary arterial hypertension"

### Sheet: Sheet1
Supplementary Table E3. Evaluation of experimental animal models of pulmonary arterial hypertension.
group	Weight	RV	LV+IVS	rvhi	RVSP	EF(%)	PAT(ms)	PET(ms)	VTI(cm)	TAPSE(cm)	RVDd(cm)	RVAWs(cm)	PAT/PET
Su/Hx	23	0.0289	0.0738	0.391599	52	77.47	13.32	72.31	2.33	0.13	0.194	0.08	0.184207
Su/Hx	23	0.0341	0.0803	0.424658	51	77.36	14.27	64.7	3.27	0.13	0.191	0.08	0.220556
Su/Hx	23	0.0306	0.0704	0.434659	47	75.68	14.27	58.99	2.52	0.11	0.2	0.09	0.241905
con1	28	0.0315	0.1058	0.297732	18	77.1	13.12	49.63	3.18	0.14	0.208	0.08	0.264356
con2	29	0.0358	0.118	0.30339	20	81.71	18.94	69.05	3.12	0.12	0.219	0.08	0.274294
con3	27	0.0288	0.1014	0.284024	19	84.48	16.43	63.85	2.92	0.12	0.202	0.07	0.257322
RV, right ventricle; LV+IVS, left ventricle plus interventricular septum; rvhi, right ventricular hypertrophy index; RVSP, right ventricular systolic pressure; EF, ejection fraction; PAT, pulmonary acceleration time; PET, pulmonary ejection time; VTI, velocity time integral; TAPSE, tricuspid annular plane systolic excursion;RVDd, right ventricular end-diastolic diameter; RVAWs, right ventricular …
